# Integrating phylogenetics with intron positions illuminates the origin of the complex spliceosome

**DOI:** 10.1101/2022.08.31.505394

**Authors:** Julian Vosseberg, Daan Stolker, Samuel H. A. von der Dunk, Berend Snel

## Abstract

Eukaryotic genes are characterised by the presence of introns that are removed from the pre-mRNA by the spliceosome. This ribonucleoprotein complex is comprised of multiple RNA molecules and over a hundred proteins, which makes it one of the most complex molecular machines that originated during the prokaryote-to-eukaryote transition. Previous work has established that these introns and the spliceosomal core originated from self-splicing introns in prokaryotes. Yet it remains largely elusive how the spliceosomal core expanded by recruiting many additional proteins. In this study we use phylogenetic analyses to infer the evolutionary history of the 145 proteins that we could trace back to the spliceosome in the last eukaryotic common ancestor (LECA). We found that an overabundance of proteins derived from ribosome-related processes were added to the prokaryote-derived core. Extensive duplications of these proteins substantially increased the complexity of the emerging spliceosome. By comparing the intron positions between spliceosomal paralogs, we infer that most spliceosomal complexity postdates the spread of introns through the proto-eukaryotic genome. The reconstruction of early spliceosomal evolution provides insight into the driving forces behind the emergence of complexes with many proteins during eukaryogenesis.
