## Supplementary Tables for "Integrating phylogenetics with intron positions illuminates the origin of the complex spliceosome"

### Sheet: S1
Supplementary Table 1. Spliceosomal proteins in human.
Name	Spliceosome LECA OG	Excluded	UniProt	Sales-Lee et al. (2021)	Other source
AAR2	AAR2	-	Y	N
ACIN1	ACIN1	-	Y	Y
AQR	AQR	-	Y	Y
ARMC7	ARMC7	-	N	N	Bai et al. (2021)
BCAS2	BCAS2	-	Y	Y
BUD13	BUD13	-	Y	Y
BUD31	BUD31	-	Y	Y
C9orf78	C9orf78	-	Y	Y
CACTIN	CACTIN	-	Y	Y
CASC3	CASC3	-	Y	N
CCDC12	CCDC12	-	N	Y
CCDC130	CCDC130	-	N	Y
CD2BP2	CD2BP2	-	Y	Y
CDC40	CDC40	-	Y	Y
CDC5L	CDC5L	-	Y	Y
CENATAC	CENATAC	-	N	N	De Wolf et al. (2021)
CRNKL1	CRNKL1	-	Y	Y
CTNNBL1	CTNNBL1	-	Y	Y
CWC15	CWC15	-	Y	Y
CWC22	CWC22	-	Y	Y
CWC25	CWC25	-	Y	Y
CWC27	CWC27	-	Y	Y
DDX23	DDX23	-	Y	Y
DDX39A	DDX39	-	Y	N
DDX39B	DDX39	-	Y	Y
DDX41	DDX41	-	Y	Y
DDX42	DDX42	-	Y	N
DDX46	DDX46	-	Y	Y
DHX15	DHX15	-	Y	Y
DHX16	DHX16	-	Y	Y
DHX35	DHX35	-	Y	Y
DHX38	DHX38	-	Y	Y
DHX8	DHX8	-	Y	Y
DHX9	DHX9	-	Y	N
EFTUD2	EFTUD2	-	Y	Y
EIF4A3	EIF4A3	-	Y	Y
ESS2	ESS2	-	Y	Y
FAM32A	FAM32A	-	N	Y
FAM50A	FAM50	-	N	Y
FAM50B	FAM50	-	N	Y
FRA10AC1	FRA10AC1	-	N	Y
GCFC2	GCFC2	-	Y	N
GPATCH1	GPATCH1	-	Y	Y
GPKOW	GPKOW	-	Y	Y
HTATSF1	HTATSF1	-	Y	Y
ISY1	ISY1	-	Y	Y
LSM2	LSM2	-	Y	Y
LSM3	LSM3	-	Y	Y
LSM4	LSM4	-	Y	Y
LSM5	LSM5	-	Y	Y
LSM6	LSM6	-	Y	Y
LSM7	LSM7	-	Y	Y
LSM8	LSM8	-	Y	Y
LUC7L	LUC7L	-	N	N	Ortholog of yeast LUC7, described as spliceosomal
LUC7L2	LUC7L	-	N	N	Ortholog of yeast LUC7, described as spliceosomal
LUC7L3	LUC7L3	-	N	Y
MAGOH	MAGOH	-	Y	Y
MAGOHB	MAGOH	-	Y	Y
MFAP1	MFAP1	-	Y	Y
NONO	SFPQ	-	Y	N
NOSIP	NOSIP	-	N	Y
PDCD7	PDCD7	-	Y	N
PHF5A	PHF5A	-	Y	Y
PLRG1	PLRG1	-	Y	Y
PNN	PNN	-	Y	N
PPIE	PPIE	-	Y	Y
PPIH	PPIH	-	Y	Y
PPIL1	PPIL1	-	Y	Y
PPIL3	PPIL3	-	Y	Y
PPWD1	PPWD1	-	Y	Y
PRKRIP1	PRKRIP1	-	Y	Y
PRPF18	PRPF18	-	Y	Y
PRPF19	PRPF19	-	Y	Y
PRPF3	PRPF3	-	Y	Y
PRPF31	PRPF31	-	Y	Y
PRPF38A	PRPF38A	-	Y	Y
PRPF38B	PRPF38B	-	Y	N
PRPF39	PRPF39	-	N	Y
PRPF4	PRPF4	-	Y	Y
PRPF40A	PRPF40	-	Y	Y
PRPF40B	PRPF40	-	Y	N
PRPF6	PRPF6	-	Y	Y
PRPF8	PRPF8	-	Y	Y
RBM22	RBM22	-	Y	Y
RBM42	RBM42	-	Y	Y
RBM48	RBM48	-	N	N	Bai et al. (2021)
RBM8A	RBM8A	-	Y	Y
RBMX2	RBMX2	-	Y	Y
RNF113A	RNF113	-	Y	Y
RNPC3	RNPC3	-	Y	N
RNPS1	RNPS1	-	Y	N
SAP18	SAP18	-	Y	Y
SART1	SART1	-	Y	Y
SART3	SART3	-	Y	N
SCNM1	SCNM1	-	Y	N
SDE2	SDE2	-	N	Y
SF1	SF1	-	Y	Y
SF3A1	SF3A1	-	Y	Y
SF3A2	SF3A2	-	Y	Y
SF3A3	SF3A3	-	Y	Y
SF3B1	SF3B1	-	Y	Y
SF3B2	SF3B2	-	Y	Y
SF3B3	SF3B3	-	Y	Y
SF3B4	SF3B4	-	Y	Y
SF3B5	SF3B5	-	Y	Y
SF3B6	SF3B6	-	Y	Y
SFPQ	SFPQ	-	Y	N
SLU7	SLU7	-	Y	Y
SMNDC1	SMNDC1	-	Y	Y
SNIP1	SNIP1	-	Y	Y
SNRNP200	SNRNP200	-	Y	Y
SNRNP25	SNRNP25	-	Y	N
SNRNP27	SNRNP27	-	Y	Y
SNRNP35	SNRNP35	-	Y	N
SNRNP40	SNRNP40	-	Y	Y
SNRNP48	SNRNP48	-	Y	N
SNRNP70	SNRNP70	-	Y	Y
SNRPA	SNF	-	Y	Y
SNRPA1	SNRPA1	-	Y	Y
SNRPB	SNRPB	-	Y	Y
SNRPB2	SNF	-	Y	Y
SNRPC	SNRPC	-	Y	Y
SNRPD1	SNRPD1	-	Y	Y
SNRPD2	SNRPD2	-	Y	Y
SNRPD3	SNRPD3	-	Y	Y
SNRPE	SNRPE	-	Y	Y
SNRPF	SNRPF	-	Y	Y
SNRPG	SNRPG	-	Y	Y
SNRPGP15	SNRPG	-	Y	N
SNRPN	SNRPB	-	Y	N
SNU13	SNU13	-	Y	Y
SNW1	SNW1	-	Y	Y
SRRM1	SRRM1	-	Y	Y
SRRM2	SRRM2	-	Y	Y
SUGP1	SUGP1	-	Y	Y
SYF2	SYF2	-	Y	Y
TFIP11	TFIP11	-	Y	Y
TXNL4A	TXNL4A	-	Y	Y
TXNL4B	TXNL4B	-	Y	N
U2AF1	U2AF1	-	Y	Y
U2AF1L4	U2AF1	-	Y	N
U2AF1L5	U2AF1	-	Y	N
U2AF2	U2AF2	-	Y	Y
U2SURP	U2SURP	-	Y	Y
UBL5	UBL5	-	Y	Y
USP39	USP39	-	Y	Y
WBP11	WBP11	-	Y	Y
WBP4	WBP4	-	Y	Y
WDR83	WDR83	-	Y	Y
XAB2	XAB2	-	Y	Y
YJU2	YJU2	-	Y	Y
ZCRB1	ZCRB1	-	Y	N
ZMAT2	ZMAT2	-	Y	Y
ZMAT5	ZMAT5	-	Y	N
ZNF830	ZNF830	-	Y	Y
ZRSR1	ZRSR	-	Y	N
ZRSR2	ZRSR	-	Y	N
SREK1	-	Alternative splicing	Y	N
SRRT	-	Binding capped mRNAs	Y	N
NCBP1	-	Cap-binding complex	Y	N
NCBP2	-	Cap-binding complex	Y	N
NCBP2L	-	Cap-binding complex	Y	N
PRCC	-	Cell cycle	Y	Y
DEK	-	Chromatin organisation	Y	N
NUDT21	-	Cleavage	Y	N
CLP1	-	Cleavage and polyadenylation	Y	N
CPSF1	-	Cleavage and polyadenylation	Y	N
CPSF2	-	Cleavage and polyadenylation	Y	N
CPSF3	-	Cleavage and polyadenylation	Y	N
CPSF4	-	Cleavage and polyadenylation	Y	N
CPSF7	-	Cleavage and polyadenylation	Y	N
CSTF1	-	Cleavage and polyadenylation	Y	N
CSTF2	-	Cleavage and polyadenylation	Y	N
CSTF2T	-	Cleavage and polyadenylation	Y	N
CSTF3	-	Cleavage and polyadenylation	Y	N
FIP1L1	-	Cleavage and polyadenylation	Y	N
PCF11	-	Cleavage and polyadenylation	Y	N
WDR33	-	Cleavage and polyadenylation	Y	N
ASCC2	-	DNA repair	Y	N
RBM7	-	Exosome	Y	N
ZCCHC8	-	Exosome	Y	N
H2AB1	-	Histone	Y	N
H2AB2	-	Histone	Y	N
KDM1A	-	Histone demethylation	Y	N
DCPS	-	Indirect role in first-intron splicing	Y	N
SLC39A5	-	Ion transport	Y	N
CWF19L1	-	Lariat debranching	Y	N
DBR1	-	Lariat debranching	Y	N
HSPA8	-	Lineage-specific duplication	Y	Y
LGALS3	-	Lineage-specific duplication	Y	N
THRAP3	-	Lineage-specific duplication	Y	Y
METTL14	-	m6A methylation	Y	N
METTL3	-	m6A methylation	Y	N
RBM15	-	m6A methylation	Y	N
RBM15B	-	m6A methylation	Y	N
WTAP	-	m6A methylation	Y	N
ZC3H10	-	miRNA biogenesis	Y	N
ELAVL2	-	mRNA binding	Y	N
RBM3	-	mRNA binding	Y	N
RBM4B	-	mRNA binding	Y	N
RBMXL1	-	mRNA binding	Y	N
THOC5	-	mRNA export	Y	N
THOC6	-	mRNA export	Y	N
THOC7	-	mRNA export	Y	N
UPF3B	-	Nonsense-mediated decay	Y	N
ALYREF	-	Nuclear export and transcriptional elongation	Y	Y
RBM28	-	Nucleolar protein	Y	N
PRDX6	-	Peroxidase	Y	N
PABPC1	-	Poly-A binding	Y	N
PABPN1	-	Poly-A binding	Y	N
PAPOLA	-	Polyadenylation	Y	N
SYMPK	-	Polyadenylation	Y	N
MTREX	-	Primary function in exosome	Y	Y
DAZAP1	-	Regulation	Y	N
FMR1	-	RNA binding	Y	N
FRG1	-	RNA binding	Y	Y
FXR1	-	RNA binding	Y	N
FXR2	-	RNA binding	Y	N
PSPC1	-	RNA binding	Y	N
POLR2A	-	RNA polymerase II	Y	N
POLR2B	-	RNA polymerase II	Y	N
POLR2C	-	RNA polymerase II	Y	N
POLR2D	-	RNA polymerase II	Y	N
POLR2E	-	RNA polymerase II	Y	N
POLR2F	-	RNA polymerase II	Y	N
POLR2G	-	RNA polymerase II	Y	N
POLR2H	-	RNA polymerase II	Y	N
POLR2I	-	RNA polymerase II	Y	N
POLR2J	-	RNA polymerase II	Y	N
POLR2K	-	RNA polymerase II	Y	N
POLR2L	-	RNA polymerase II	Y	N
RBM19	-	RNA-binding	Y	N
CLNS1A	-	snRNP assembly	Y	N
DDX20	-	snRNP assembly	Y	N
GEMIN2	-	snRNP assembly	Y	N
GEMIN4	-	snRNP assembly	Y	N
GEMIN5	-	snRNP assembly	Y	N
GEMIN6	-	snRNP assembly	Y	N
GEMIN7	-	snRNP assembly	Y	N
GEMIN8	-	snRNP assembly	Y	N
SMN1	-	snRNP assembly	Y	N
STRAP	-	snRNP assembly	Y	N
AICDA	-	Splice site selection	Y	N
AKAP17A	-	Splice site selection	Y	N
CELF1	-	Splice site selection	Y	N
CELF2	-	Splice site selection	Y	N
CELF3	-	Splice site selection	Y	N
CELF4	-	Splice site selection	Y	N
CELF5	-	Splice site selection	Y	N
CELF6	-	Splice site selection	Y	N
DDX17	-	Splice site selection	Y	N
ESRP2	-	Splice site selection	Y	N
FAM172A	-	Splice site selection	Y	N
HNRNPA0	-	Splice site selection	Y	N
HNRNPA1	-	Splice site selection	Y	N
HNRNPA1L2	-	Splice site selection	Y	N
HNRNPA2B1	-	Splice site selection	Y	N
HNRNPA3	-	Splice site selection	Y	N
HNRNPC	-	Splice site selection	Y	N
HNRNPD	-	Splice site selection	Y	N
HNRNPF	-	Splice site selection	Y	N
HNRNPH1	-	Splice site selection	Y	N
HNRNPH2	-	Splice site selection	Y	N
HNRNPH3	-	Splice site selection	Y	N
HNRNPK	-	Splice site selection	Y	N
HNRNPL	-	Splice site selection	Y	N
HNRNPM	-	Splice site selection	Y	N
HNRNPR	-	Splice site selection	Y	N
HNRNPU	-	Splice site selection	Y	N
HNRNPUL1	-	Splice site selection	Y	N
IK	-	Splice site selection	Y	Y
KHDC4	-	Splice site selection	Y	N
KHDRBS1	-	Splice site selection	Y	N
KHDRBS2	-	Splice site selection	Y	N
KHDRBS3	-	Splice site selection	Y	N
MBNL1	-	Splice site selection	Y	N
MBNL2	-	Splice site selection	Y	N
MBNL3	-	Splice site selection	Y	N
NOVA1	-	Splice site selection	Y	N
NOVA2	-	Splice site selection	Y	N
NSRP1	-	Splice site selection	Y	N
NUP98	-	Splice site selection	Y	N
PCBP1	-	Splice site selection	Y	N
PCBP2	-	Splice site selection	Y	N
PQBP1	-	Splice site selection	Y	Y
PTBP1	-	Splice site selection	Y	N
PTBP3	-	Splice site selection	Y	N
PUF60	-	Splice site selection	Y	Y
RALY	-	Splice site selection	Y	N
RAVER1	-	Splice site selection	Y	N
RAVER2	-	Splice site selection	Y	N
RBFOX1	-	Splice site selection	Y	N
RBFOX2	-	Splice site selection	Y	N
RBFOX3	-	Splice site selection	Y	N
RBM10	-	Splice site selection	Y	Y
RBM11	-	Splice site selection	Y	N
RBM17	-	Splice site selection	Y	Y
RBM24	-	Splice site selection	Y	N
RBM25	-	Splice site selection	Y	Y
RBM4	-	Splice site selection	Y	N
RBM5	-	Splice site selection	Y	Y
RBMX	-	Splice site selection	Y	N
RBMY1A1	-	Splice site selection	Y	N
RBMY1B	-	Splice site selection	Y	N
RBMY1C	-	Splice site selection	Y	N
RBMY1D	-	Splice site selection	Y	N
RBMY1E	-	Splice site selection	Y	N
RBMY1F	-	Splice site selection	Y	N
RSRC1	-	Splice site selection	Y	N
SCAF11	-	Splice site selection	Y	N
SFSWAP	-	Splice site selection	Y	N
SMU1	-	Splice site selection	Y	Y
SON	-	Splice site selection	Y	N
SRRM4	-	Splice site selection	Y	N
SRSF1	-	Splice site selection	Y	N
SRSF10	-	Splice site selection	Y	N
SRSF11	-	Splice site selection	Y	N
SRSF12	-	Splice site selection	Y	N
SRSF2	-	Splice site selection	Y	N
SRSF3	-	Splice site selection	Y	N
SRSF4	-	Splice site selection	Y	N
SRSF5	-	Splice site selection	Y	N
SRSF6	-	Splice site selection	Y	N
SRSF7	-	Splice site selection	Y	N
SRSF8	-	Splice site selection	Y	N
SRSF9	-	Splice site selection	Y	N
SYNCRIP	-	Splice site selection	Y	N
TRA2A	-	Splice site selection	Y	N
TRA2B	-	Splice site selection	Y	N
YBX1	-	Splice site selection	Y	N
YTHDC1	-	Splice site selection	Y	N
TIA1	-	Splice site selection; regulation transcription	Y	N
C1QBP	-	Splicing regulation	Y	N
CDK13	-	Splicing regulation	Y	N
DNAJC8	-	Splicing regulation	Y	Y
DYRK1A	-	Splicing regulation	Y	N
JMJD6	-	Splicing regulation	Y	N
MELK	-	Splicing regulation	Y	N
PPP1R8	-	Splicing regulation	Y	N
PRMT5	-	Splicing regulation	Y	N
PRPF4B	-	Splicing regulation	Y	Y
SRPK1	-	Splicing regulation	Y	Y
SRPK2	-	Splicing regulation	Y	Y
TDRD6	-	Splicing regulation	Y	N
USP4	-	Splicing regulation	Y	N
USP49	-	Splicing regulation	Y	N
ELAVL1	-	Stabilising mRNAs	Y	N
CCAR1	-	Transcription	Y	Y
FUBP1	-	Transcription	Y	N
FUS	-	Transcription	Y	N
GTF2F1	-	Transcription	Y	N
GTF2F2	-	Transcription	Y	N
HMX2	-	Transcription	Y	N
MYOD1	-	Transcription	Y	N
NCL	-	Transcription	Y	N
REST	-	Transcription	Y	N
TTF2	-	Transcription	Y	N
ZBTB7A	-	Transcription	Y	N
CIRBP	-	Translation regulation	Y	N
METTL16	-	U6 snRNA methylation	Y	N
CWF19L2	-	Uncharacterised	Y	N
DHX40	-	Uncharacterised	Y	N
RBMXL2	-	Uncharacterised	Y	N
RBMXL3	-	Uncharacterised	Y	N
STH	-	Uncharacterised	Y	N
CHERP	-	Unlikely	Y	Y
CRIPT	-	Unlikely	N	N	Bai et al. (2021)
DDX5	-	Unlikely	Y	Y
PPIL2	-	Unlikely	N	Y

### Sheet: S2
Supplementary Table 2. Spliceosomal proteins in baker’s yeast.
Name	Spliceosome LECA OG	Excluded	UniProt	Other source
AAR2	AAR2	-	Y
BRR2	SNRNP200	-	Y
BUD13	BUD13	-	Y
BUD31	BUD31	-	Y
CDC40	CDC40	-	Y
CEF1	CDC5L	-	Y
CLF1	CRNKL1	-	Y
CUS1	SF3B2	-	Y
CUS2	HTATSF1	-	Y
CWC15	CWC15	-	Y
CWC2	CWC2	-	Y
CWC21	SRRM2	-	Y
CWC22	CWC22	-	Y
CWC24	RNF113	-	Y
CWC25	CWC25	-	Y
CWC27	CWC27	-	Y
DIB1	TXNL4A	-	Y
ECM2	RBM22	-	Y
FAL1	EIF4A3	-	Y
HSH155	SF3B1	-	Y
HSH49	SF3B4	-	Y
HUB1	UBL5	-	Y
IST3	RBMX2	-	Y
ISY1	ISY1	-	Y
LEA1	SNRPA1	-	Y
LIN1	CD2BP2	-	N	Ortholog of human CD2BP2, described as spliceosomal
LSM2	LSM2	-	Y
LSM3	LSM3	-	Y
LSM4	LSM4	-	Y
LSM5	LSM5	-	Y
LSM6	LSM6	-	Y
LSM7	LSM7	-	Y
LSM8	LSM8	-	Y
LUC7	LUC7L	-	Y
MSL1	SNF	-	Y
MSL5	SF1	-	Y
MUD1	SNF	-	Y
MUD2	U2AF2	-	Y
PML1	SNIP1	-	Y
PRP11	SF3A2	-	Y
PRP16	DHX38	-	Y
PRP18	PRPF18	-	Y
PRP19	PRPF19	-	Y
PRP2	DHX16	-	Y
PRP21	SF3A1	-	Y
PRP22	DHX8	-	Y
PRP24	SART3	-	N	Ortholog of human SART3, described as spliceosomal
PRP28	DDX23	-	Y
PRP3	PRPF3	-	Y
PRP31	PRPF31	-	Y
PRP38	PRPF38A	-	Y
PRP39	PRPF39	-	Y
PRP4	PRPF4	-	Y
PRP40	PRPF40	-	Y
PRP42	PRPF39	-	Y
PRP43	DHX15	-	Y
PRP45	SNW1	-	Y
PRP46	PLRG1	-	Y
PRP5	DDX46	-	Y
PRP6	PRPF6	-	Y
PRP8	PRPF8	-	Y
PRP9	SF3A3	-	Y
RDS3	PHF5A	-	Y
RSE1	SF3B3	-	Y
SAD1	USP39	-	Y
SLU7	SLU7	-	Y
SMB1	SNRPB	-	Y
SMD1	SNRPD1	-	Y
SMD2	SNRPD2	-	Y
SMD3	SNRPD3	-	Y
SME1	SNRPE	-	Y
SMX2	SNRPG	-	Y
SMX3	SNRPF	-	Y
SNP1	SNRNP70	-	Y
SNT309	BCAS2	-	Y
SNU114	EFTUD2	-	Y
SNU13	SNU13	-	Y
SNU23	ZMAT2	-	Y
SNU66	SART1	-	Y
SPP2	GPKOW	-	Y
SPP381	MFAP1	-	Y
SPP382	TFIP11	-	Y
SUB2	DDX39	-	Y
SYF1	XAB2	-	Y
SYF2	SYF2	-	Y
URN1	PRPF40	-	Y
YHC1	SNRPC	-	Y
YJU2	YJU2	-	Y
YSF3	SF3B5	-	Y
CBC2	-	Cap-binding complex	Y
STO1	-	Cap-binding complex	Y
IRC3	-	DNA replication	Y
EXO84	-	Exocyst complex	Y
DBR1	-	Lariat debranching	Y
DRN1	-	Lariat debranching	Y
NAM8	-	Lineage-specific duplication	Y
NAB6	-	mRNA binding	Y
MAK31	-	NatC	Y
MIP6	-	Poly-A binding	Y
RPL30	-	Ribosome	Y
SQS1	-	Ribosome biogenesis	Y
PES4	-	RNA binding	Y
SNU71	-	Splice site selection (H. sapiens (RBM25) and A. thaliana)	Y
NPL3	-	Splice site selection (H. sapiens (SRSF[456])	Y
BRR1	-	Taxonomically limited	Y
MER1	-	Taxonomically limited	Y
NTC20	-	Taxonomically limited	Y
NTR2	-	Taxonomically limited	Y
SNU56	-	Taxonomically limited	Y
USA1	-	Taxonomically limited	Y
SWT21	-	Telomerase (H. sapiens (WRAP53))	Y
CSN12	-	Transcription	Y
NRD1	-	Transcription	Y
SPT4	-	Transcription	Y
THP3	-	Transcription	Y
MRN1	-	Translation regulation	Y
CWC23	-	Unlikely	Y

### Sheet: S3
Supplementary Table 3. Spliceosomal LECA OGs.
OG	Subcomplex / process	LECA	Human	Yeast	UniProt	Collins and Penny (2005)	Sales-Lee et al. (2021)	Other source	Comments
ACIN1	EJC	Likely	ACIN1	-	h	-	Y
CASC3	EJC	Likely	CASC3	-	h		N
EIF4A3	EJC	Yes	EIF4A3	FAL1	h, y		Y
MAGOH	EJC	Yes (A. thaliana)	MAGOH,MAGOHB	-	h	***	Y
PNN	EJC	Possibly	PNN	-	h		N
RBM8A	EJC	Yes (A. thaliana)	RBM8A	-	h		Y
RNPS1	EJC	Yes (A. thaliana)	RNPS1	-	h		N
SAP18	EJC	Yes (C. neoformans)	SAP18	-	h		Y
LSM2	LSM	Yes	LSM2	LSM2	h, y	***	Y
LSM3	LSM	Yes	LSM3	LSM3	h, y	*	Y
LSM4	LSM	Yes	LSM4	LSM4	h, y	**	Y
LSM5	LSM	Yes	LSM5	LSM5	h, y	**	Y
LSM6	LSM	Yes	LSM6	LSM6	h, y	*	Y
LSM7	LSM	Yes	LSM7	LSM7	h, y	*	Y
LSM8	LSM	Yes	LSM8	LSM8	h, y	*	Y
ARMC7	Minor spliceosome	Likely	ARMC7	-			N	Bai et al. (2021)
CENATAC	Minor spliceosome	Likely	CENATAC	-			N	De Wolf et al. (2021)
PDCD7	Minor spliceosome	Likely	PDCD7	-	h	-	N
RBM48	Minor spliceosome	Likely	RBM48	-			N	Bai et al. (2021)
RNPC3	Minor spliceosome	Yes (A. thaliana)	RNPC3	-	h	-	N
SCNM1	Minor spliceosome	Likely	SCNM1	-	h		N
SNRNP25	Minor spliceosome	Likely	SNRNP25	-	h	-	N
SNRNP35	Minor spliceosome	Yes (A. thaliana)	SNRNP35	-	h	-	N
SNRNP48	Minor spliceosome	Likely	SNRNP48	-	h	-	N
TXNL4B	Minor spliceosome	Yes (A. thaliana)	TXNL4B	-	h		N
ZCRB1	Minor spliceosome	Yes (A. thaliana)	ZCRB1	-	h	-	N
ZMAT5	Minor spliceosome	Likely	ZMAT5	-	h	-	N
ZRSR	Minor spliceosome	Likely	ZRSR1,ZRSR2	-	h		N
BCAS2	NTC-NTR	Yes (S. pombe)	BCAS2	(SNT309)	h(, y)	-	Y		Including extra yeast proteomes from Weisman et al. (2020): able to connect SNT309 with BCAS2 using jackhmmer
BUD31	NTC-NTR	Yes	BUD31	BUD31	h, y	**	Y
CCDC130	NTC-NTR	Yes (S. pombe)	CCDC130	-			Y
CDC5L	NTC-NTR	Yes	CDC5L	CEF1	h, y	**	Y
CRNKL1	NTC-NTR	Yes	CRNKL1	CLF1	h, y	*	Y
CTNNBL1	NTC-NTR	Likely	CTNNBL1	-	h		Y
CWC15	NTC-NTR	Yes	CWC15	CWC15	h, y	**	Y
CWC2	NTC-NTR	Likely	-	CWC2	y		NA
ISY1	NTC-NTR	Yes	ISY1	ISY1	h, y	*	Y
PLRG1	NTC-NTR	Yes	PLRG1	PRP46	h, y	**	Y
PRPF19	NTC-NTR	Yes	PRPF19	PRP19	h, y	*	Y
RBM22	NTC-NTR	Yes	RBM22	ECM2	h, y		Y
SNW1	NTC-NTR	Yes	SNW1	PRP45	h, y	*	Y
SYF2	NTC-NTR	Yes	SYF2	SYF2	h, y	-	Y
XAB2	NTC-NTR	Yes	XAB2	SYF1	h, y	-	Y
AQR	Other	Yes (S. pombe)	AQR	-	h	-	Y
C9orf78	Other	Yes (S. pombe)	C9orf78	-	h		Y
CCDC12	Other	Yes (S. pombe)	CCDC12	-			Y
CWC22	Other	Yes	CWC22	CWC22	h, y		Y
CWC27	Other	Yes	CWC27	CWC27	h, y		Y
DDX39	Other	Yes	DDX39A,DDX39B	SUB2	h, y	**	Y
DDX41	Other	Likely	DDX41	-	h	*	Y
DDX46	Other	Yes	DDX46	PRP5	h, y	**	Y
DHX16	Other	Yes	DHX16	PRP2	h, y	*	Y
DHX35	Other	Yes (C. neoformans)	DHX35	-	h		Y
ESS2	Other	Yes (S. pombe)	ESS2	-	h	-	Y
FAM50	Other	Yes (C. neoformans)	FAM50A,FAM50B	-			Y
FRA10AC1	Other	Yes (C. neoformans)	FRA10AC1	-			Y
GCFC2	Other	Yes (A. thaliana)	GCFC2,PAXBP1	-	h		N
GPATCH1	Other	Yes (C. neoformans)	GPATCH1	-	h		Y
GPKOW	Other	Yes	GPKOW	SPP2	h, y		Y
MFAP1	Other	Yes (S. pombe)	MFAP1	(SPP381)	h(, y)	**	Y		SPP381 connected with MFAP1 using jackhmmer
NOSIP	Other	Yes (C. neoformans)	NOSIP	-			Y
PPIE	Other	Possibly	PPIE	-	h		Y
PPIL1	Other	Yes (S. pombe)	PPIL1	-	h		Y
PPIL3	Other	Possibly	PPIL3	-	h		Y
PPWD1	Other	Possibly	PPWD1	-	h		Y
PRPF38B	Other	Possibly	PRPF38B	-	h		N
RNF113	Other	Yes	RNF113A,RNF113B	CWC24	h, y		Y
SFPQ	Other	Possibly	SFPQ,NONO,PSPC1	-	h		N
SMNDC1	Other	Likely	SMNDC1	-	h	-	Y
SRRM1	Other	Likely	SRRM1	-	h		Y
SRRM2	Other	Yes	SRRM2,SRRM3	CWC21	h, y		Y
SUGP1	Other	Likely	SUGP1	-	h		Y
TFIP11	Other	Yes	TFIP11	SPP382	h, y	-	Y
U2SURP	Other	Yes (A. thaliana)	U2SURP	-	h	-	Y
UBL5	Other	Yes	UBL5	HUB1	h, y		Y
WBP11	Other	Likely	WBP11	-	h	-	Y
WBP4	Other	Yes (A. thaliana)	WBP4	-	h		Y
WDR83	Other	Yes (C. neoformans)	WDR83	-	h		Y
ZNF830	Other	Possibly	ZNF830	-	h		Y
BUD13	RES	Yes	BUD13	BUD13	h, y	-	Y
RBMX2	RES	Yes	RBMX2	IST3	h, y		Y
SNIP1	RES	Yes	SNIP1	PML1	h, y		Y
SNRPB	SM	Yes	SNRPB,SNRPN	SMB1	h, y	***	Y
SNRPD1	SM	Yes	SNRPD1	SMD1	h, y	***	Y
SNRPD2	SM	Yes	SNRPD2	SMD2	h, y	***	Y
SNRPD3	SM	Yes	SNRPD3	SMD3	h, y	***	Y
SNRPE	SM	Yes	SNRPE	SME1	h, y	***	Y
SNRPF	SM	Yes	SNRPF	SMX3	h, y	**	Y
SNRPG	SM	Yes	SNRPG	SMX2	h, y	*	Y
CWC25	Step I factors	Yes	CWC25	CWC25	h, y		Y
YJU2	Step I factors	Yes	YJU2	YJU2	h, y		Y
CACTIN	Step II factors	Yes (S. pombe)	CACTIN	-	h		Y
CDC40	Step II factors	Yes	CDC40	CDC40	h, y	*	Y
DHX15	Step II factors	Yes	DHX15	PRP43	h, y	*	Y
DHX38	Step II factors	Yes	DHX38	PRP16	h, y	*	Y
DHX8	Step II factors	Yes	DHX8	PRP22	h, y	*	Y
FAM32A	Step II factors	Likely	FAM32A	-			Y
PRKRIP1	Step II factors	Likely	PRKRIP1	-	h		Y
PRPF18	Step II factors	Yes	PRPF18	PRP18	h, y	*	Y
SDE2	Step II factors	Yes (S. pombe)	SDE2	-			Y
SLU7	Step II factors	Yes	SLU7	SLU7	h, y	*	Y
LUC7L	U1	Yes	LUC7L,LUC7L2	LUC7	y	-	N
LUC7L3	U1	Yes (outparalog)	LUC7L3	-			Y
PRPF39	U1	Yes	PRPF39	PRP39,PRP42	y	*	Y
PRPF40	U1	Yes	PRPF40A,PRPF40B	PRP40,URN1	h, y	*	Y
SNRNP70	U1	Yes	SNRNP70	SNP1	h, y	**	Y
SNRPC	U1	Yes	SNRPC	YHC1	h, y	**	Y
SNF	U1/U2	Yes	SNRPA,SNRPB2	MUD1,MSL1	h, y	***/**	Y
DDX42	U2	Possibly	DDX42	-	h		N
HTATSF1	U2	Yes	HTATSF1	CUS2	h, y	-	Y
PHF5A	U2	Yes	PHF5A	RDS3	h, y	**	Y
SF3A1	U2	Yes	SF3A1	PRP21	h, y	**	Y
SF3A2	U2	Yes	SF3A2	PRP11	h, y	***	Y
SF3A3	U2	Yes	SF3A3	PRP9	h, y	**	Y
SF3B1	U2	Yes	SF3B1	HSH155	h, y	**	Y
SF3B2	U2	Yes	SF3B2	CUS1	h, y	**	Y
SF3B3	U2	Yes	SF3B3	RSE1	h, y	*	Y
SF3B4	U2	Yes	SF3B4	HSH49	h, y	***	Y
SF3B5	U2	Yes	SF3B5	YSF3	h, y		Y
SF3B6	U2	Yes (S. pombe)	SF3B6	-	h		Y
SNRPA1	U2	Yes	SNRPA1	LEA1	h, y	**	Y
SF1	U2AF/SF1	Yes	SF1	MSL5	h, y	**	Y
U2AF1	U2AF/SF1	Yes (S. pombe)	U2AF1,U2AF1L4	-	h	***	Y
U2AF2	U2AF/SF1	Yes	U2AF2	MUD2	h, y	**	Y
PPIH	U4/U6	Likely	PPIH	-	h	**	Y
PRPF3	U4/U6	Yes	PRPF3	PRP3	h, y	**	Y
PRPF31	U4/U6	Yes	PRPF31	PRP31	h, y	***	Y
PRPF38A	U4/U6	Yes	PRPF38A	PRP38	h, y		Y
PRPF4	U4/U6	Yes	PRPF4	PRP4	h, y	**	Y
RBM42	U4/U6	Likely	RBM42	-	h		Y
SART1	U4/U6	Yes	SART1	SNU66	h, y	**	Y
SART3	U4/U6	Yes	SART3	PRP24	h	-	N
SNRNP27	U4/U6	Likely	SNRNP27	-	h	-	Y
SNU13	U4/U6	Yes	SNU13	SNU13	h, y	**	Y
USP39	U4/U6	Yes	USP39	SAD1	h, y	**	Y
ZMAT2	U4/U6	Yes	ZMAT2	SNU23	h, y	-	Y
AAR2	U5	Yes	AAR2	AAR2	h, y	-	N
CD2BP2	U5	Yes	CD2BP2	LIN1	h		Y
DDX23	U5	Yes	DDX23	PRP28	h, y	***	Y
EFTUD2	U5	Yes	EFTUD2	SNU114	h, y	**	Y
PRPF6	U5	Yes	PRPF6	PRP6	h, y	***	Y
PRPF8	U5	Yes	PRPF8	PRP8	h, y	***	Y
SNRNP200	U5	Yes	SNRNP200	BRR2	h, y	**	Y
SNRNP40	U5	Yes (S. pombe)	SNRNP40	-	h	*	Y
TXNL4A	U5	Yes	TXNL4A	DIB1	h, y	***	Y

### Sheet: S4
Supplementary Table 4. Evolutionary histories of spliceosomal LECA OGs.
Domain	LECA spliceosomal OG	Closest non-spliceosomal OG(s)	Closest spliceosomal OG(s)	Ancestral spliceosome unit	Closest non-spliceosomal OG(s)	Other related non-spliceosomal OG(s)	Closest prokaryotic homolog	Source
RRM	SNRNP70	x	SNRNP35	anc_snRNP70/35	PPIL4	unresolved	COG0724 (bacteria)	Fig. S4a and tree with human sequences
	SNRNP35	x	SNRNP70
	SNF	RBPMS, STEEP1	RNPC3/RBM41	anc_SNF_RNPC3	unresolved	unresolved
	RNPC3	x	RBM41(?)
	SF3B4	x	x	SF3B4	RBM7, PABPC	TIA1
	RBM42	x	x	RBM42	TRNAU1AP
	SF3B6	x	x	SF3B6	unresolved	unresolved
	HTATSF1	FUS	unresolved	anc_U2AF	RBM17, RBM39, PUF60 (not resolved and could be within)	unresolved
	U2AF1	x	ZRSR
	ZRSR	x	U2AF2
	U2AF2	PTBP	unresolved
	RBMX2	x	RBM8A+PPIE	anc_RBMX2_RBM8A_PPIE	unresolved	unresolved
	RBM8A	x	PPIE
	PPIE	x	RBM8A
	SART3	x	x	SART3	unresolved	unresolved
	RBM22	x	CWC2	anc_RBM22_CWC2	unresolved	unresolved
	CWC2	x	RBM22
	RNPS1	x	x	RNPS1	unresolved	unresolved
	U2SURP	x	x	U2SURP	unresolved	unresolved
	SFPQ	x	x	SFPQ	unresolved	unresolved
	ZCRB1	x	x	ZCRB1	unresolved	unresolved
	ACIN1	x	x	ACIN1	PTBP	unresolved
	RBM48	x	x	RBM48	unresolved	unresolved
LSM	LSM2	x	SNRPD1	anc_Sm1	x	x	SmAP2 (archaea)	Fig. S3, combined with position of proteins in Lsm/Sm rings
	SNRPD1	LSM10	LSM2
	LSM4	x	SNRPD3
	SNRPD3	x	LSM4
	LSM6	x	SNRPF
	SNRPF	x	LSM6
	LSM5	x	SNRPE	anc_Sm2	x	x	SmAP1 (archaea)
	SNRPE	x	LSM5
	LSM3	x	SNRPD2
	SNRPD2	LSM11	LSM3
	LSM7	x	SNRPG
	SNRPG	x	LSM7
	LSM8	LSM1	SNRPB
	SNRPB	NAA38	LSM8
DExD/H	SNRNP200	x	x	SNRNP200	ASCC3	HFM1	COG1204 (archaea)	Shared helicase domain duplication with ASCC3; Vosseberg et al. (PF00270, PF00271 and PF02889 trees)
	DDX42	x	DDX46	anc_DDX42_DDX46	DDX5, DBP3, RH14	DDX3, DDX52, DDX59	RHLE/COG0513 (prokaryotes)	Fig. 3
	DDX46	x	DDX42
	DDX23	x	x	DDX23	unresolved
	DDX41	x	x	DDX41	unresolved
	DDX39	x	x	DDX39	unresolved	DDX20, DDX6	DEAD/COG0513 (prokaryotes)
	EIF4A3	x	x	EIF4A3	EIF4A1	DDX19
	DHX8	x	unresolved	anc_DHX	DHX33, DHX40 (not resolved and could be within)	DHX37, DHX9, DHX34, DHX57, TDRD9, DHX29, DHX36, YTHDC2, DHX30	HRPA/COG1643 (bacteria)	Fig. 3
	DHX38	x	unresolved
	DHX16	x	unresolved
	DHX15	x	unresolved
	DHX35	x	unresolved
U1-ZnF	SNRPC	x	ZMAT5 (minor equivalent)	anc_U1-ZnF	KIN, ZNF593 (not resolved and could be within)	x	x	Fig. S5a
	ZMAT5	x	SNRPC (major equivalent)
	SF3A2	x	SF3A3/SCNM1 (minor equivalent)
	SF3A3	x	SF3A2/SCNM1 (minor equivalent)
	SCNM1	x	SF3A2/SF3A3 (major equivalents)
	WBP4	x	unresolved
	ZMAT2	x	unresolved
	ZNF830	x	unresolved
WD40	SNRNP40	x	x	SNRNP40	unresolved	unresolved	COG2319 (prokaryotes)	Fig. S5b
	PRPF4	x	PRPF19	anc_PRPF4_PRPF19	unresolved
	PRPF19	x	PRPF4
	CDC40	x	WDR25(?)	CDC40	unresolved
	PLRG1	x	x	PLRG1	unresolved
	PPWD1	x	x	PPWD1	unresolved
	WDR83	x	x	WDR83	DMXL
PPIase	PPIH	x	x	PPIH	unresolved	PPIB, PPID, PPIA, PPIF, PPIG, PPIL6	COG0652 (bacteria)	Vosseberg et al. (PF00160 tree)
	CWC27	x	unresolved	anc_PPIL	PPIL4 (not resolved and could be within)
	PPIL1	x	PPIL3
	PPIL3	PPIL2	PPIL1
	PPWD1	x	x	PPWD1	unresolved
HAT	PRPF39	CSTF3	SART3	anc_HAT	UTP6, PDCD11 (not resolved and could be within)	TPR proteins	COG0457	Tree with BLAST hits to spliceosomal HAT proteins; TPR link based on literature
	SART3	x	PRPF39
	PRPF6	x	unresolved
	CRNKL1	x	unresolved
	XAB2	x	unresolved
Ubiquitin	SF3A1	x	x	SF3A1	unresolved	unresolved	Ubiquitin (Asgard archaea)	Pfam assignments; Vosseberg et al. (PF00240 tree)
	SNRNP25	x	x	SNRNP25
	UBL5	x	x	UBL5
	SAP18	x	x	SAP18
	SDE2	x	x	SDE2
G-patch	TFIP11	x	x	TFIP11	unresolved	RBM5, RBM17, GPATCH11, PINX1, ZGPAT, GPANK1	x	smart00443 cluster
	SUGP1	x	x	SUGP1
	GPKOW	x	x	GPKOW
	GPATCH1	x	x	GPATCH1
SURP	SF3A1	x	unresolved	anc_SURP	SFWAP (not resolved and could be within)	x	x	Vosseberg et al. (PF01805 tree)
	SUGP1	x	unresolved
	U2SURP	x	unresolved
SAP	ACIN1	x	x	ACIN1	unresolved	XRCC6, RAD18, PARP, CCAR, PIAS, SARNP	x	PF02037 and PF13297 hits, Vosseberg et al. (Fold__LEM_SAP_HeH_motif tree)
	SDE2	x	SF3A3	anc_PF13297
	SF3A3	x	SDE2
HEAT/Arm	SF3B1	x	x	SF3B1	unresolved	unresolved	COG1413 (prokaryotes)	COG1413 cluster
	CTNNBL1	x	x	CTNNBL1
	ARMC7	x	x	ARMC7
PWI	SNRNP200	x	unresolved	anc_PWI	RBM25, RBM26 (not resolved and could be within)	x	x	Vosseberg et al. (PF01480 tree)
	SRRM1	x	unresolved
LUC7	LUC7L	x	LUC7L3	anc_LUC7	x	x	x	Vosseberg et al. (PF03194 tree)
	LUC7L3	x	LUC7L
PRPF38	PRPF38A	x	PRPF38B	anc_PRPF38	x	x	x	Vosseberg et al. (PF03371 tree)
	PRPF38B	x	PRPF38A
CWC16	YJU2	x	CCDC130	anc_CWC16	x	x	x	Vosseberg et al. (PF04502 tree)
	CCDC130	x	YJU2
GCFC	GCFC2	x	TFIP11	anc_GCFC	x	x	x	Vosseberg et al. (PF07842 tree)
	TFIP11	x	GCFC2					Vosseberg et al. (PF07842 tree)
Thioredoxin	TXNL4A	x	TXNL4B	anc_TXNL4	unresolved	unresolved	COG0526 (prokaryotes)	Vosseberg et al. (PF02966 tree)
	TXNL4B	x	TXNL4A
RING-type ZnF	RNF113	x	x	RNF113	unresolved	unresolved	x	Pfam clan CL0229
	NOSIP	x	x	NOSIP
WW+FF	PRPF40	x	x	PRPF40	TCERG1	unresolved	x	Vosseberg et al. (Fold__WW_domain tree)
KH	SF1	x	x	SF1	KHDRBS	unresolved	COG1094 (archaea)	Vosseberg et al. (PF00013 tree)
LRR	SNRPA1	x	x	SNRPA1	LRMDA	unresolved	COG4886 (bacteria)	SNRPA1 BLAST hits tree; Vosseberg et al. (PF14580 tree)
Beta propeller	SF3B3	x	x	SF3B3	MMS1	CPSF1, DDB2, other beta propeller proteins	Beta propeller proteins (prokaryotes)	Vosseberg et al. (PF03178 tree)
RT	PRPF8	x	x	PRPF8	TERT, retroelements	x	IEP (prokaryotes)	Fig. S1a
MPN	PRPF8	x	x	PRPF8	STAMBP	x	Deubiquitination enzymes (Asgard archaea)	Vosseberg et al. (PF01398 tree)
Elongation factor G	EFTUD2	x	x	EFTUD2	EEF2, EFL1	x	EF2 (Asgard archaea)	Fig. 3
GYF	CD2BP2	x	x	CD2BP2	GIGYF	DNAJC13	x	Vosseberg et al. (PF02213 tree)
NOP	PRPF31	x	x	PRPF31	NOP56, NOP58	x	NOP5/COG1498 (archaea)	Fig. 3
Ribosomal L7Ae	SNU13	x	x	SNU13	NHP2	RPS12, RPL7A, RPP38	RPL7Ae/COG1358 (archaea)	Fig. 3
USP	USP39	x	x	USP39	unresolved	unresolved	Present in some bacteria	Vosseberg et al. (PF00443 and PF02148 trees)
Myb	CDC5L	x	x	CDC5L	unresolved	unresolved	Present in some Bacillales (Firmicutes)	Vosseberg et al. (PF13921 tree)
Helix hairpin bin	ISY1	x	x	ISY1	unresolved	VPS37, GET1	Present in NOP genes in archaea and putative nitrogen fixation genes in bacteria	InterPro
FHA	SNIP1	x	x	SNIP1	unresolved	PPP1R8, SLC4A1AP	FHA-domain proteins (bacteria)	Vosseberg et al. (PF00498 tree); SNIP1 BLAST hits tree
Tudor	SMNDC1	x	x	SMNDC1	SMN	unresolved	Tudor-domain proteins (prokaryotes)	Vosseberg et al. (PF06003 tree)
DNA2/NAM7-like helicase	AQR	x	x	AQR	ZNFX1	x	COG1112 (prokaryotes)	Vosseberg et al. (PF13086 and PF13087 trees)
EIF4G-like	CWC22	x	x	CWC22	NOM1	EIF4G1, EIF4G2, PDCD4, NCBP1, UPF2	x	Vosseberg et al. (PF02847 and pfam02847_MA3_MA3_domain__Domain_in_DAP_5_eIF4G trees)
PSP	SF3B2	x	x	SF3B2	ZCCHC8	x	x	Vosseberg et al. (smart00520 tree)
DUF1115	PRPF3	x	x	PRPF3	RWDD2	ACYP	ACYP/COG1254 (bacteria)	Vosseberg et al. (PF06544 tree)
C2H2-ZnF	SNRNP48	x	x	SNRNP48	TRMT13	unresolved	x	PF05253 hits
AAR2	AAR2	x	x	AAR2	x	x	AAR2 (Asgard archaea)	PF05282 hits
SF3B5	SF3B5	x	x	SF3B5	x	x	x	Neither eukaryotic outparalogs nor prokaryotic homologs detected
PHF5A	PHF5A	x	x	PHF5A	x	x	x	Neither eukaryotic outparalogs nor prokaryotic homologs detected
SNRNP27	SNRNP27	x	x	SNRNP27	x	x	x	Neither eukaryotic outparalogs nor prokaryotic homologs detected
SART1	SART1	x	x	SART1	x	x	x	Neither eukaryotic outparalogs nor prokaryotic homologs detected
MFAP1	MFAP1	x	x	MFAP1	x	x	x	Neither eukaryotic outparalogs nor prokaryotic homologs detected
SYF2	SYF2	x	x	SYF2	x	x	x	Neither eukaryotic outparalogs nor prokaryotic homologs detected
BCAS2	BCAS2	x	x	BCAS2	x	x	x	Neither eukaryotic outparalogs nor prokaryotic homologs detected
CWC15	CWC15	x	x	CWC15	x	x	x	Neither eukaryotic outparalogs nor prokaryotic homologs detected
SNW1	SNW1	x	x	SNW1	x	x	x	Neither eukaryotic outparalogs nor prokaryotic homologs detected
PDCD7	PDCD7	x	x	PDCD7	x	x	x	Neither eukaryotic outparalogs nor prokaryotic homologs detected
CENATAC	CENATAC	x	x	CENATAC	x	x	x	Neither eukaryotic outparalogs nor prokaryotic homologs detected
BUD31	BUD31	x	x	BUD31	x	x	x	Neither eukaryotic outparalogs nor prokaryotic homologs detected
PRPF18	PRPF18	x	x	PRPF18	x	x	x	Neither eukaryotic outparalogs nor prokaryotic homologs detected
SLU7	SLU7	x	x	SLU7	x	x	x	Neither eukaryotic outparalogs nor prokaryotic homologs detected
CACTIN	CACTIN	x	x	CACTIN	x	x	x	Neither eukaryotic outparalogs nor prokaryotic homologs detected
FAM32A	FAM32A	x	x	FAM32A	x	x	x	Neither eukaryotic outparalogs nor prokaryotic homologs detected
PRKRIP1	PRKRIP1	x	x	PRKRIP1	x	x	x	Neither eukaryotic outparalogs nor prokaryotic homologs detected
SRRM2	SRRM2	x	x	SRRM2	x	x	x	Neither eukaryotic outparalogs nor prokaryotic homologs detected
MAGOH	MAGOH	x	x	MAGOH	x	x	x	Neither eukaryotic outparalogs nor prokaryotic homologs detected
CASC3	CASC3	x	x	CASC3	x	x	x	Neither eukaryotic outparalogs nor prokaryotic homologs detected
PNN	PNN	x	x	PNN	x	x	x	Neither eukaryotic outparalogs nor prokaryotic homologs detected
WBP11	WBP11	x	x	WBP11	x	x	x	Neither eukaryotic outparalogs nor prokaryotic homologs detected
BUD13	BUD13	x	x	BUD13	x	x	x	Neither eukaryotic outparalogs nor prokaryotic homologs detected
ESS2	ESS2	x	x	ESS2	x	x	x	Neither eukaryotic outparalogs nor prokaryotic homologs detected
CWC25	CWC25	x	x	CWC25	x	x	x	Neither eukaryotic outparalogs nor prokaryotic homologs detected
C9orf78	C9orf78	x	x	C9orf78	x	x	x	Neither eukaryotic outparalogs nor prokaryotic homologs detected
CCDC12	CCDC12	x	x	CCDC12	x	x	x	Neither eukaryotic outparalogs nor prokaryotic homologs detected
FAM50	FAM50	x	x	FAM50	x	x	x	Neither eukaryotic outparalogs nor prokaryotic homologs detected
FRA10AC1	FRA10AC1	x	x	FRA10AC1	x	x	x	Neither eukaryotic outparalogs nor prokaryotic homologs detected

### Sheet: S5
Supplementary Table 5. Introns inferred in LECA for the spliceosomal LECA OGs and the numbers of intron positions shared with paralogs.
OG	Total	Unique	Shared within	Shared from	Shared to	Shared unresolved	Assessment
SNRNP200	9	6	NA	NA	3	NA	Complete acquisition
DDX39	8	7	NA	NA	1	NA	Complete acquisition
EIF4A3	7	4	NA	NA	3	NA	Complete acquisition
DDX42	10	7	0	NA	3	NA	Complete acquisition
DDX46	3	3	0	NA	0	NA	Complete acquisition
DDX23	10	8	NA	NA	2	NA	Complete acquisition
DDX41	9	8	NA	NA	1	NA	Complete acquisition
DHX8	2	1	1	NA	1	NA	Complete acquisition
DHX38	6	5	1	NA	0	NA	Complete acquisition
DHX16	8	5	3	NA	2	NA	Complete acquisition
DHX15	10	8	1	NA	1	NA	Complete acquisition
DHX35	17	11	2	NA	5	NA	Complete acquisition
LSM2	2	1	1	NA	0	NA	Complete acquisition
LSM3	2	1	1	NA	0	NA	Complete acquisition
LSM4	5	4	1	NA	0	NA	Complete acquisition
LSM5	5	5	0	NA	0	NA	Complete acquisition
LSM6	2	2	0	NA	0	NA	Complete acquisition
LSM7	2	2	0	NA	0	NA	Complete acquisition
LSM8	3	2	0	1	0	NA	Complete acquisition
SNRPB	3	3	0	0	0	NA	Complete acquisition
SNRPD1	3	3	0	0	0	NA	Complete acquisition
SNRPD2	2	2	0	0	0	NA	Complete acquisition
SNRPD3	1	1	0	NA	0	NA	Complete acquisition
SNRPE	4	3	1	NA	0	NA	Complete acquisition
SNRPF	5	5	0	NA	0	NA	Complete acquisition
SNRPG	3	3	0	NA	0	NA	Complete acquisition
PPWD1	9	8	0	NA	0	1	Complete acquisition
PPIH	6	4	NA	NA	2	0	Complete acquisition
CWC27	6	6	0	NA	0	0	Complete acquisition
PPIL1	8	6	0	NA	2	0	Complete acquisition
PPIL3	8	5	0	0	2	1	Complete acquisition
SNRNP35	7	6	1	NA	0	NA	Partial
SNRNP70	4	3	1	NA	0	NA	Partial
SNF	4	4	0	NA	NA	NA	Partial
RNPC3	7	7	0	NA	NA	NA	Partial
HTATSF1	8	8	0	NA	0	NA	Partial
U2AF1	2	2	0	NA	0	NA	Partial
ZRSR	6	6	0	NA	0	NA	Partial
U2AF2	8	8	0	NA	0	NA	Partial
RBMX2	2	2	0	NA	NA	NA	Partial
RBM8A	2	2	0	NA	NA	NA	Partial
PPIE	3	3	0	NA	NA	NA	Partial
RBM22	7	7	0	NA	NA	NA	Partial
CWC2	6	6	0	NA	NA	NA	Partial
SF3B4	5	5	NA	NA	0	NA	Partial
RBM42	2	0	NA	NA	2	NA	Partial
ACIN1	0	0	NA	NA	0	NA	Partial
EFTUD2	12	10	NA	NA	2	NA	Complete acquisition
SF3A1	5	5	NA	NA	NA	0	Only spliceosome
SNRNP25	2	1	NA	NA	NA	1	Only spliceosome
UBL5	3	2	NA	NA	NA	1	Only spliceosome
SAP18	3	3	NA	NA	NA	0	Only spliceosome
SDE2	1	1	NA	NA	NA	0	Only spliceosome
SNRNP40	10	9	NA	NA	NA	1	Only spliceosome and sisters
PRPF4	10	9	0	NA	NA	1	Only spliceosome and sisters
PRPF19	6	5	0	NA	NA	1	Only spliceosome and sisters
CDC40	7	6	NA	NA	NA	1	Only spliceosome and sisters
PLRG1	11	8	NA	NA	NA	4	Only spliceosome and sisters
WDR83	9	9	NA	NA	0	0	Only spliceosome and sisters
SNRPC	3	3	NA	NA	NA	0	Complete invention
ZMAT5	1	1	NA	NA	NA	0	Complete invention
WBP4	3	3	NA	NA	NA	0	Complete invention
ZMAT2	4	4	NA	NA	NA	0	Complete invention
SF3A2	4	3	NA	NA	NA	1	Complete invention
SF3A3	7	7	NA	NA	NA	0	Complete invention
ZNF830	4	4	NA	NA	NA	0	Complete invention
SCNM1	3	3	NA	NA	NA	0	Complete invention
PRPF31	7	7	NA	NA	0	NA	Complete acquisition
SUGP1	4	4	0	NA	0	NA	Complete invention
TFIP11	3	3	NA	NA	NA	0	Complete invention
GPKOW	3	3	NA	NA	NA	0	Complete invention
GPATCH1	5	5	NA	NA	NA	0	Complete invention
PRPF39	9	9	0	0	0	NA	HAT OGs
SART3	12	12	0	NA	0	NA	HAT OGs
PRPF6	8	8	0	NA	0	NA	HAT OGs
CRNKL1	10	10	0	NA	0	NA	HAT OGs
XAB2	10	10	0	NA	0	NA	HAT OGs
LUC7L	6	5	1	NA	NA	NA	Complete invention
LUC7L3	7	6	1	NA	NA	NA	Complete invention
PRPF40	10	10	NA	NA		NA	Partial
PRPF38A	4	3	1	NA	NA	NA	Complete invention
PRPF38B	6	5	1	NA	NA	NA	Complete invention
YJU2	1	1	0	NA	NA	NA	Complete invention, based on KOGs
CCDC130	5	5	0	NA	NA	NA	Complete invention, based on KOGs
TXNL4A	2	1	0	NA	1	NA	Complete acquisition
TXNL4B	2	2	0	NA	0	NA	Complete acquisition
SNU13	5	5	NA	NA	0	NA	Complete acquisition
AQR	10	10	NA	NA	0	NA	Complete acquisition
CWC22	8	8	NA	NA	0	NA	Partial
SNRNP48	1	1	NA	NA	0	NA	Only sister
PRPF3	7	6	NA	NA	1	NA	Complete acquisition
SF1	4	3	NA	NA	1	NA	Based on KOGs
SNRPA1	4	4	NA	NA	0	NA	Only sister
SF3B3	17	16	NA	NA	1	NA	Partial
CD2BP2	3	3	NA	NA	0	NA	Complete invention
PRPF8	3	3	NA	NA	0	NA	STAMBP (complete acquisition) and TERT (only clear OG)
USP39	11	8	NA	NA	3	NA	Based on KOGs
SF3B2	7	7	NA	NA	0	NA	Complete invention
SNIP1	4	4	NA	NA	0	NA	Complete acquisition
SMNDC1	2	2	NA	NA	0	NA	Only sister
GCFC2	4	4	NA	NA	0	NA	Complete invention
SRRM1	4	4	NA	NA	NA	0	Complete invention

### Sheet: S6
Supplementary Table 6. Programs and settings used for phylogenetic inference.
Family	MAFFT alignment	Alignment trimming	Selected substitution model
IEP-PRPF8-TERT	L-INS-i	trimAl 50%	LG+F+R7
IEP: Asgard archaea	E-INS-i	trimAl 50%	LG+F+R7
EF2 (EFTUD2)	E-INS-i	Divvier	LG+C60+I+G
PRPF31	E-INS-i	trimAl 50%	Q.pfam+F+R5
SNU13	E-INS-i	trimAl 50%	LG+G4
DDX: EIF4A	E-INS-i	Divvier	LG+C60+R7
DDX: DDX3	E-INS-i	Divvier	LG+C60+R6
DHX	E-INS-i	Divvier	LG+C60+R6
LSM: eukaryotes	L-INS-i	trimAl 10%	LG+R4
LSM: Asgard archaea	E-INS-i	trimAl 50%	LG+G4
LSM: eukaryotes and Asgard archaea	E-INS-i	trimAl 50%	LG+R4
RRM	L-INS-i	trimAl 10%	LG+C60+R6
RRM: SNRNP70/35	E-INS-i	trimAl 50%	LG+F+G4
RRM: SNF/RNPC3	E-INS-i	trimAl 50%	LG+I+G4
RRM: U2AF1/ZRSR	E-INS-i	trimAl 60%	LG+G4
U1-type zinc finger	E-INS-i	trimAl 25%	VT+I+G4
WD40	E-INS-i	trimAl gappyout	Q.pfam+R4
TXNL4	E-INS-i	trimAl 50%	LG+G4
